# Breaking the cold chain: solutions for room temperature preservation of mosquitoes leading to high quality reference genomes

**DOI:** 10.1101/2025.07.03.662936

**Authors:** Fiona Teltscher, Petra Korlević, Edel Sheerin, Alex Makunin, Mara K. N. Lawniczak

**Affiliations:** Wellcome Sanger Institute, Hinxton, United Kingdom; James Cook University, Townsville, Australia

## Abstract

The Earth BioGenome Project (EBP) is a global endeavour to produce reference genomes for all described eukaryotic species. The majority of described species are arthropods, which tend to be small and require taxonomic expertise to identify to species level. Therefore, the ability to collect and preserve specimens in a suitable way for long read and Hi-C data generation using very simple approaches with minimal infrastructure is certain to be important in scaling up reference genome generation. Using *Anopheles* mosquitoes as an insect representative we evaluate how well different preservation liquids protect high molecular weight DNA, RNA, and nuclei for Hi-C when mosquitoes are held intact versus slightly squished. We find that squished samples stored in 100% ethanol and Allprotect held at room temperature for one week result in excellent preservation of both high molecular weight DNA and nuclei for Hi-C. Other tested buffers, including RNAlater, EDTA at several pHs, and DMSO Salt Solution (DESS) performed satisfactorily for long read data generation and RNA retrieval, but less ideally for Hi-C, which may have bigger negative impacts when aiming to generate data for organisms with larger genomes. Field collections requiring dry ice or dry shippers can be logistically challenging to arrange, are notoriously expensive, and DNA degrades rapidly if ultra-cold temperature is not maintained, which is devastating given how expensive and time consuming field work can be. Here we present multiple viable options for room temperature collection and/or shipment for arthropod samples. Further exploration across a broader range of species will hopefully enable cheaper and more widely available reference genome generation globally.
