## Supplementary Table 1 for "Breaking the cold chain: solutions for room temperature preservation of mosquitoes leading to high quality reference genomes"

### Sheet: exp1
Preservation solution	Treatment	Dilution factor	Volume (uL)	Full length range								DNA above 5 kbp in length								Average fragment size (full range)
				Diluted ng/uL	Undiluted ng/uL	Total DNA amount (ng)	Avg. size (bp)	Avg. DNA amount (ng)	Degree of freedom	t-test	p value	Diluted ng/uL	Undiluted ng/uL	Total DNA amount (ng)	Avg. size (bp)	Avg. DNA amount (ng)	Degree of freedom	t-test	p value	Avg. DNA size (bp)	Degree of freedom	t-test	p value
100%_Ethanol_in1	1wRT_intact	5	350	0.0684	0.342	119.7	32240	128.94	7.9364	-1.6379	0.1404	0.0548	0.274	95.9	39847	102.879	7.8302	-1.8635	0.1002	38228.6	7.9615	-1.0386	0.3295
100%_Ethanol_in2	1wRT_intact	5	350	0.064	0.32	112	31228					0.0427	0.2135	74.725	46451
100%_Ethanol_in3	1wRT_intact	5	350	0.0668	0.334	116.9	40019					0.0573	0.2865	100.275	46415
100%_Ethanol_in4	1wRT_intact	7	350	0.0366	0.2562	89.67	46216					0.0291	0.2037	71.295	57716
100%_Ethanol_in5	1wRT_intact	6	350	0.0983	0.5898	206.43	41440					0.082	0.492	172.2	49353
100%_Ethanol_sq1	1wRT_squish	6	350	0.0582	0.3492	122.22	50492	173.502				0.0518	0.3108	108.78	56444	147.749				42273
100%_Ethanol_sq2	1wRT_squish	7	350	0.0908	0.6356	222.46	42728					0.0777	0.5439	190.365	49609
100%_Ethanol_sq3	1wRT_squish	7	350	0.0848	0.5936	207.76	39593					0.0731	0.5117	179.095	45593
100%_Ethanol_sq4	1wRT_squish	5	350	0.0922	0.461	161.35	34367					0.0729	0.3645	127.575	43070
100%_Ethanol_sq5	1wRT_squish	6	350	0.0732	0.4392	153.72	44185					0.0633	0.3798	132.93	50730
DESS_in1	1wRT_intact	1	350	0.4124	0.4124	144.34	17069	185.521	7.7248	-1.02	0.3386	0.1454	0.1454	50.89	47645	71.911	5.2647	-3.9702	0.009588	18163.4	5.4606	-5.0707	0.003006
DESS_in2	1wRT_intact	1	350	0.5384	0.5384	188.44	26382					0.2393	0.2393	83.755	58809
DESS_in3	1wRT_intact	3	350	0.263	0.789	276.15	15729					0.085	0.255	89.25	47500
DESS_in4	1wRT_intact	1	350	0.4967	0.4967	173.845	14178					0.2055	0.2055	71.925	33078
DESS_in5	1wRT_intact	1	350	0.4138	0.4138	144.83	17459					0.1821	0.1821	63.735	38831
DESS_sq1	1wRT_squish	3	350	0.2271	0.6813	238.455	51140	224.273				0.1669	0.5007	175.245	69372	145.131				45293.4
DESS_sq2	1wRT_squish	1	350	0.4009	0.4009	140.315	59143					0.3393	0.3393	118.755	69660
DESS_sq3	1wRT_squish	3	350	0.2803	0.8409	294.315	40385					0.1591	0.4773	167.055	70532
DESS_sq4	1wRT_squish	3	350	0.2611	0.7833	274.155	45711					0.1655	0.4965	173.775	71897
DESS_sq5	1wRT_squish	1	350	0.4975	0.4975	174.125	30088					0.2595	0.2595	90.825	57117
EDTA_pH8_in1	1wRT_intact	7	350	0.0446	0.3122	109.27	35559	131.698	5.6414	-1.1928	0.2807	0.0337	0.2359	82.565	46459	89.481	5.2513	-1.7801	0.1324	27778.8	7.6136	-3.5393	0.008263
EDTA_pH8_in2	1wRT_intact	7	350	0.0632	0.4424	154.84	17998					0.0317	0.2219	77.665	34551
EDTA_pH8_in3	1wRT_intact	5	350	0.0616	0.308	107.8	27658					0.0425	0.2125	74.375	39464
EDTA_pH8_in4	1wRT_intact	6	350	0.0642	0.3852	134.82	29873					0.0476	0.2856	99.96	39574
EDTA_pH8_in5	1wRT_intact	4	350	0.1084	0.4336	151.76	27806					0.0806	0.3224	112.84	36874
EDTA_pH8_sq1	1wRT_squish	7	350	0.0606	0.4242	148.47	33912	160.23				0.0402	0.2814	98.49	50181	124.516				43893.2
EDTA_pH8_sq2	1wRT_squish	8	350	0.0832	0.6656	232.96	46320					0.0692	0.5536	193.76	55256
EDTA_pH8_sq3	1wRT_squish	7	350	0.0739	0.5173	181.055	38095					0.0518	0.3626	126.91	53567
EDTA_pH8_sq4	1wRT_squish	6	350	0.0519	0.3114	108.99	46984					0.0442	0.2652	92.82	54909
EDTA_pH8_sq5	1wRT_squish	5	350	0.0741	0.3705	129.675	54155					0.0632	0.316	110.6	63159
EDTA_pH9_in1	1wRT_intact	6	350	0.0405	0.243	85.05	33784	135.52	7.9994	1.1825	0.271	0.0274	0.1644	57.54	49098	104.608	7.2031	0.67205	0.5225	39176.8	7.9539	-4.1989	0.00304
EDTA_pH9_in2	1wRT_intact	9	350	0.0444	0.3996	139.86	38959					0.0356	0.3204	112.14	48239
EDTA_pH9_in3	1wRT_intact	9	350	0.0446	0.4014	140.49	46883					0.0344	0.3096	108.36	60334
EDTA_pH9_in4	1wRT_intact	8	350	0.0507	0.4056	141.96	29706					0.0377	0.3016	105.56	39377
EDTA_pH9_in5	1wRT_intact	8	350	0.0608	0.4864	170.24	46552					0.0498	0.3984	139.44	56411
EDTA_pH9_sq1	1wRT_squish	9	350	0.0294	0.2646	92.61	54129	112.455				0.0247	0.2223	77.805	64065	93.716				60246
EDTA_pH9_sq2	1wRT_squish	9	350	0.0391	0.3519	123.165	62246					0.0339	0.3051	106.785	71378
EDTA_pH9_sq3	1wRT_squish	10	350	0.0444	0.444	155.4	53538					0.0342	0.342	119.7	68870
EDTA_pH9_sq4	1wRT_squish	7	350	0.0474	0.3318	116.13	57723					0.0392	0.2744	96.04	69447
EDTA_pH9_sq5	1wRT_squish	6	350	0.0357	0.2142	74.97	73594					0.0325	0.195	68.25	80424
EDTA_pH10_in1	1wRT_intact	6	350	0.055	0.33	115.5	31634	81.459	7.4756	-1.959	0.08832	0.0348	0.2088	73.08	49168	54.719	5.862	-2.6119	0.04089	41777.2	6.2406	-1.3995	0.2094
EDTA_pH10_in2	1wRT_intact	6	350	0.0448	0.2688	94.08	40523					0.0294	0.1764	61.74	61109
EDTA_pH10_in3	1wRT_intact	6	350	0.0354	0.2124	74.34	44195					0.0252	0.1512	52.92	61424
EDTA_pH10_in4	1wRT_intact	5	350	0.0357	0.1785	62.475	52308					0.0277	0.1385	48.475	66847
EDTA_pH10_in5	1wRT_intact	4	350	0.0435	0.174	60.9	40226					0.0267	0.1068	37.38	64648
EDTA_pH10_sq1	1wRT_squish	6	350	0.0679	0.4074	142.59	33790	114.975				0.0453	0.2718	95.13	49832	90.16				51440
EDTA_pH10_sq2	1wRT_squish	6	350	0.0494	0.2964	103.74	66678					0.0437	0.2622	91.77	75008
EDTA_pH10_sq3	1wRT_squish	6	350	0.05	0.3	105	41408					0.0348	0.2088	73.08	58976
EDTA_pH10_sq4	1wRT_squish	7	350	0.0606	0.4242	148.47	55649					0.0536	0.3752	131.32	62661
EDTA_pH10_sq5	1wRT_squish	5	350	0.0429	0.2145	75.075	59675					0.034	0.17	59.5	74956
Allprotect_in1	1wRT_intact	1	350	0.4006	0.4006	140.21	29192	207.158	7.996	-1.3079	0.2273	0.298	0.298	104.3	38916	135.961	7.6481	-1.5901	0.1522	26323.4	6.9666	-2.8245	0.02574
Allprotect_in2	1wRT_intact	1	350	0.4954	0.4954	173.39	20230					0.2568	0.2568	89.88	38424
Allprotect_in3	1wRT_intact	3	350	0.246	0.738	258.3	28668					0.1511	0.4533	158.655	46371
Allprotect_in4	1wRT_intact	1	350	0.401	0.401	140.35	27500					0.303	0.303	106.05	35989
Allprotect_in5	1wRT_intact	4	350	0.2311	0.9244	323.54	26027					0.1578	0.6312	220.92	37544
Allprotect_sq1	1wRT_squish	3	350	0.3296	0.9888	346.08	34538	273.427				0.2162	0.6486	227.01	52531	197.47				34563.2
Allprotect_sq2	1wRT_squish	4	350	0.261	1.044	365.4	43934					0.2127	0.8508	297.78	53616
Allprotect_sq3	1wRT_squish	3	350	0.2456	0.7368	257.88	31622					0.1753	0.5259	184.065	43996
Allprotect_sq4	1wRT_squish	1	350	0.5744	0.5744	201.04	32036					0.4316	0.4316	151.06	42377
Allprotect_sq5	1wRT_squish	1	350	0.5621	0.5621	196.735	30686					0.3641	0.3641	127.435	46969
100%_Ethanol_in1	ff-1wRT_intact	6	350	0.0779	0.4674	163.59	32320	134.54	5.6464	-1.8678	0.1141	0.0681	0.4086	143.01	36676	115.255	5.2277	-1.6365	0.1601	37082.8	5.1619	1.6739	0.1532
100%_Ethanol_in2	ff-1wRT_intact	7	350	0.0732	0.5124	179.34	26738					0.0558	0.3906	136.71	34416
100%_Ethanol_in3	ff-1wRT_intact	5	350	0.078	0.39	136.5	30040					0.07	0.35	122.5	33291
100%_Ethanol_in4	ff-1wRT_intact	6	350	0.0554	0.3324	116.34	35933					0.0492	0.2952	103.32	40177
100%_Ethanol_in5	ff-1wRT_intact	1	350	0.2198	0.2198	76.93	60383					0.2021	0.2021	70.735	65486
100%_Ethanol_sq1	ff-1wRT_squish	6	350	0.0882	0.5292	185.22	23061	214.564				0.0652	0.3912	136.92	30474	173.201				26293.6
100%_Ethanol_sq2	ff-1wRT_squish	4	350	0.0797	0.3188	111.58	33639					0.0696	0.2784	97.44	38180
100%_Ethanol_sq3	ff-1wRT_squish	7	350	0.078	0.546	191.1	21280					0.0593	0.4151	145.285	27358
100%_Ethanol_sq4	ff-1wRT_squish	8	350	0.1241	0.9928	347.48	23790					0.1029	0.8232	288.12	28194
100%_Ethanol_sq5	ff-1wRT_squish	8	350	0.0848	0.6784	237.44	29698					0.0708	0.5664	198.24	35156
DESS_in1	ff-1wRT_intact	1	350	0.4133	0.4133	144.655	9906	200.193	7.6984	-3.22	0.01288	0.1259	0.1259	44.065	31433	86.212	7.7647	-4.0524	0.003908	16182.4	5.5928	-3.2863	0.01849
DESS_in2	ff-1wRT_intact	1	350	0.5504	0.5504	192.64	11993					0.1978	0.1978	69.23	32318
DESS_in3	ff-1wRT_intact	3	350	0.2547	0.7641	267.435	15684					0.1001	0.3003	105.105	38935
DESS_in4	ff-1wRT_intact	1	350	0.3903	0.3903	136.605	15672					0.1643	0.1643	57.505	36631
DESS_in5	ff-1wRT_intact	1	350	0.7418	0.7418	259.63	27657					0.4433	0.4433	155.155	45978
DESS_sq1	ff-1wRT_squish	3	350	0.29	0.87	304.5	43123	340.55				0.2275	0.6825	238.875	54747	212.324				40551.4
DESS_sq2	ff-1wRT_squish	5	350	0.2184	1.092	382.2	39099					0.1542	0.771	269.85	54814
DESS_sq3	ff-1wRT_squish	4	350	0.3092	1.2368	432.88	30214					0.171	0.684	239.4	53852
DESS_sq4	ff-1wRT_squish	3	350	0.2238	0.6714	234.99	64558					0.1635	0.4905	171.675	88096
DESS_sq5	ff-1wRT_squish	4	350	0.2487	0.9948	348.18	25763					0.1013	0.4052	141.82	62542
EDTA_pH8_in1	ff-1wRT_intact	5	350	0.0418	0.209	73.15	20734	114.184	7.1019	-2.7595	0.02772	0.0295	0.1475	51.625	28610	87.269	6.0315	-2.9035	0.02705	27530.8	6.3939	-4.1641	0.005148
EDTA_pH8_in2	ff-1wRT_intact	7	350	0.0662	0.4634	162.19	37393					0.0488	0.3416	119.56	50121
EDTA_pH8_in3	ff-1wRT_intact	5	350	0.0606	0.303	106.05	24623					0.0463	0.2315	81.025	31603
EDTA_pH8_in4	ff-1wRT_intact	8	350	0.0406	0.3248	113.68	23737					0.0307	0.2456	85.96	30699
EDTA_pH8_in5	ff-1wRT_intact	5	350	0.0662	0.331	115.85	31167					0.0561	0.2805	98.175	36390
EDTA_pH8_sq1	ff-1wRT_squish	10	350	0.0642	0.642	224.7	58075	183.428				0.0562	0.562	196.7	65991	157.003				52512.8
EDTA_pH8_sq2	ff-1wRT_squish	9	350	0.0489	0.4401	154.035	45492					0.0406	0.3654	127.89	54236
EDTA_pH8_sq3	ff-1wRT_squish	8	350	0.0518	0.4144	145.04	55738					0.0452	0.3616	126.56	63519
EDTA_pH8_sq4	ff-1wRT_squish	7	350	0.0617	0.4319	151.165	36661					0.0467	0.3269	114.415	47806
EDTA_pH8_sq5	ff-1wRT_squish	10	350	0.0692	0.692	242.2	66598					0.0627	0.627	219.45	73152
EDTA_pH9_in1	ff-1wRT_intact	7	350	0.0423	0.2961	103.635	39953	134.393	4.8324	-0.41842	0.6936	0.0349	0.2443	85.505	47994	107.926	4.8365	-0.68332	0.5258	36381.2	5.0249	-4.4324	0.00218989
EDTA_pH9_in2	ff-1wRT_intact	7	350	0.0501	0.3507	122.745	30282					0.0352	0.2464	86.24	42401
EDTA_pH9_in3	ff-1wRT_intact	7	350	0.0569	0.3983	139.405	36763					0.0473	0.3311	115.885	43816
EDTA_pH9_in4	ff-1wRT_intact	9	350	0.0456	0.4104	143.64	39051					0.038	0.342	119.7	46420
EDTA_pH9_in5	ff-1wRT_intact	9	350	0.0516	0.4644	162.54	35857					0.042	0.378	132.3	43604
EDTA_pH9_sq1	ff-1wRT_squish	9	350	0.0338	0.3042	106.47	63562	147.903				0.0287	0.2583	90.405	74490	128.709				58518.4
EDTA_pH9_sq2	ff-1wRT_squish	6	350	0.0484	0.2904	101.64	58259					0.043	0.258	90.3	65245
EDTA_pH9_sq3	ff-1wRT_squish	9	350	0.0464	0.4176	146.16	40888					0.0363	0.3267	114.345	51618
EDTA_pH9_sq4	ff-1wRT_squish	11	350	0.0693	0.7623	266.805	68297					0.0631	0.6941	242.935	74743
EDTA_pH9_sq5	ff-1wRT_squish	8	350	0.0423	0.3384	118.44	61586					0.0377	0.3016	105.56	68835
EDTA_pH10_in1	ff-1wRT_intact	10	350	0.0364	0.364	127.4	70073	116.123	7.9996	-0.70878	0.4986	0.0312	0.312	109.2	81307	88.956	7.4061	-1.1318	0.293	48895	6.6724	-1.3261	0.2284
EDTA_pH10_in2	ff-1wRT_intact	9	350	0.0259	0.2331	81.585	34231					0.0151	0.1359	47.565	57710
EDTA_pH10_in3	ff-1wRT_intact	9	350	0.0346	0.3114	108.99	48739					0.024	0.216	75.6	69591
EDTA_pH10_in4	ff-1wRT_intact	7	350	0.0603	0.4221	147.735	42657					0.0482	0.3374	118.09	52917
EDTA_pH10_in5	ff-1wRT_intact	7	350	0.0469	0.3283	114.905	48775					0.0385	0.2695	94.325	59075
EDTA_pH10_sq1	ff-1wRT_squish	8	350	0.0456	0.3648	127.68	44248	127.078				0.0369	0.2952	103.32	54022	106.771				63828.8
EDTA_pH10_sq2	ff-1wRT_squish	11	350	0.0414	0.4554	159.39	70433					0.0347	0.3817	133.595	83484
EDTA_pH10_sq3	ff-1wRT_squish	6	350	0.043	0.258	90.3	41785					0.0358	0.2148	75.18	49874
EDTA_pH10_sq4	ff-1wRT_squish	8	350	0.0464	0.3712	129.92	68935					0.0405	0.324	113.4	78654
EDTA_pH10_sq5	ff-1wRT_squish	12	350	0.0305	0.366	128.1	93743					0.0258	0.3096	108.36	110549
Allprotect_in1	ff-1wRT_intact	3	350	0.2774	0.8322	291.27	26577	222.6	6.0766	-1.0772	0.3223	0.1676	0.5028	175.98	43506	141.302	6.9394	-2.7009	0.03085	29004.8	4.9728	-3.421	0.01898
Allprotect_in2	ff-1wRT_intact	3	350	0.2668	0.8004	280.14	31273					0.1353	0.4059	142.065	61322
Allprotect_in3	ff-1wRT_intact	3	350	0.199	0.597	208.95	35070					0.1508	0.4524	158.34	46072
Allprotect_in4	ff-1wRT_intact	1	350	0.4848	0.4848	169.68	26172					0.2794	0.2794	97.79	44673
Allprotect_in5	ff-1wRT_intact	1	350	0.4656	0.4656	162.96	25932					0.3781	0.3781	132.335	31545
Allprotect_sq1	ff-1wRT_squish	3	350	0.2366	0.7098	248.43	42174	255.493				0.1811	0.5433	190.155	54867	205.744				47650.8
Allprotect_sq2	ff-1wRT_squish	4	350	0.1825	0.73	255.5	68131					0.1652	0.6608	231.28	75136
Allprotect_sq3	ff-1wRT_squish	4	350	0.2211	0.8844	309.54	42977					0.1928	0.7712	269.92	49065
Allprotect_sq4	ff-1wRT_squish	3	350	0.2222	0.6666	233.31	43941					0.1691	0.5073	177.555	57414
Allprotect_sq5	ff-1wRT_squish	3	350	0.2197	0.6591	230.685	41031					0.1522	0.4566	159.81	59027
snapfrozen_control1	control	1	350	0.4137	0.4137	144.795	22779	163.205				0.2473	0.2473	86.555	37512	110.593				34349
snapfrozen_control2	control	1	350	0.5426	0.5426	189.91	28947					0.3431	0.3431	120.085	45403
snapfrozen_control3	control	1	350	0.5732	0.5732	200.62	27451					0.3134	0.3134	109.69	49686
snapfrozen_control4	control	3	350	0.222	0.666	233.1	36895					0.1851	0.5553	194.355	43998
snapfrozen_control5	control	1	350	0.136	0.136	47.6	55673					0.1208	0.1208	42.28	62418
squish to squish comparison
100%_Ethanol_sq1	1wRT_squish	6	350	0.0582	0.3492	122.22	50492	173.502	5.7002	0.95536	0.3781	0.0518	0.3108	108.78	56444	147.749	5.7349	0.69774	0.5126	42273	7.8555	-4.5333	0.002007
100%_Ethanol_sq2	1wRT_squish	7	350	0.0908	0.6356	222.46	42728					0.0777	0.5439	190.365	49609
100%_Ethanol_sq3	1wRT_squish	7	350	0.0848	0.5936	207.76	39593					0.0731	0.5117	179.095	45593
100%_Ethanol_sq4	1wRT_squish	5	350	0.0922	0.461	161.35	34367					0.0729	0.3645	127.575	43070
100%_Ethanol_sq5	1wRT_squish	6	350	0.0732	0.4392	153.72	44185					0.0633	0.3798	132.93	50730
100%_Ethanol_sq1	ff-1wRT_squish	6	350	0.0882	0.5292	185.22	23061	214.564				0.0652	0.3912	136.92	30474	173.201				26293.6
100%_Ethanol_sq2	ff-1wRT_squish	4	350	0.0797	0.3188	111.58	33639					0.0696	0.2784	97.44	38180
100%_Ethanol_sq3	ff-1wRT_squish	7	350	0.078	0.546	191.1	21280					0.0593	0.4151	145.285	27358
100%_Ethanol_sq4	ff-1wRT_squish	8	350	0.1241	0.9928	347.48	23790					0.1029	0.8232	288.12	28194
100%_Ethanol_sq5	ff-1wRT_squish	8	350	0.0848	0.6784	237.44	29698					0.0708	0.5664	198.24	35156
DESS_sq1	1wRT_squish	3	350	0.2271	0.6813	238.455	51140	224.273	7.8455	2.6027	0.032	0.1669	0.5007	175.245	69372	145.131	7.2554	2.2897	0.05455	45293.4	7.3057	-0.56839	0.5868
DESS_sq2	1wRT_squish	1	350	0.4009	0.4009	140.315	59143					0.3393	0.3393	118.755	69660
DESS_sq3	1wRT_squish	3	350	0.2803	0.8409	294.315	40385					0.1591	0.4773	167.055	70532
DESS_sq4	1wRT_squish	3	350	0.2611	0.7833	274.155	45711					0.1655	0.4965	173.775	71897
DESS_sq5	1wRT_squish	1	350	0.4975	0.4975	174.125	30088					0.2595	0.2595	90.825	57117
DESS_sq1	ff-1wRT_squish	3	350	0.29	0.87	304.5	43123	340.55				0.2275	0.6825	238.875	54747	212.324				40551.4
DESS_sq2	ff-1wRT_squish	5	350	0.2184	1.092	382.2	39099					0.1542	0.771	269.85	54814
DESS_sq3	ff-1wRT_squish	4	350	0.3092	1.2368	432.88	30214					0.171	0.684	239.4	53852
DESS_sq4	ff-1wRT_squish	3	350	0.2238	0.6714	234.99	64558					0.1635	0.4905	171.675	88096
DESS_sq5	ff-1wRT_squish	4	350	0.2487	0.9948	348.18	25763					0.1013	0.4052	141.82	62542
EDTA_pH8_sq1	1wRT_squish	7	350	0.0606	0.4242	148.47	33912	160.23	7.9806	0.7742	0.4611	0.0402	0.2814	98.49	50181	124.516	7.8201	1.158	0.281	43893.2	7.0801	1.3678	0.2132
EDTA_pH8_sq2	1wRT_squish	8	350	0.0832	0.6656	232.96	46320					0.0692	0.5536	193.76	55256
EDTA_pH8_sq3	1wRT_squish	7	350	0.0739	0.5173	181.055	38095					0.0518	0.3626	126.91	53567
EDTA_pH8_sq4	1wRT_squish	6	350	0.0519	0.3114	108.99	46984					0.0442	0.2652	92.82	54909
EDTA_pH8_sq5	1wRT_squish	5	350	0.0741	0.3705	129.675	54155					0.0632	0.316	110.6	63159
EDTA_pH8_sq1	ff-1wRT_squish	10	350	0.0642	0.642	224.7	58075	183.428				0.0562	0.562	196.7	65991	157.003				52512.8
EDTA_pH8_sq2	ff-1wRT_squish	9	350	0.0489	0.4401	154.035	45492					0.0406	0.3654	127.89	54236
EDTA_pH8_sq3	ff-1wRT_squish	8	350	0.0518	0.4144	145.04	55738					0.0452	0.3616	126.56	63519
EDTA_pH8_sq4	ff-1wRT_squish	7	350	0.0617	0.4319	151.165	36661					0.0467	0.3269	114.415	47806
EDTA_pH8_sq5	ff-1wRT_squish	10	350	0.0692	0.692	242.2	66598					0.0627	0.627	219.45	73152
EDTA_pH9_sq1	1wRT_squish	9	350	0.0294	0.2646	92.61	54129	112.455	5.5378	1.0536	0.3358	0.0247	0.2223	77.805	64065	93.716	4.8291	1.151	0.3035	60246	7.5669	-0.28948	0.78
EDTA_pH9_sq2	1wRT_squish	9	350	0.0391	0.3519	123.165	62246					0.0339	0.3051	106.785	71378
EDTA_pH9_sq3	1wRT_squish	10	350	0.0444	0.444	155.4	53538					0.0342	0.342	119.7	68870
EDTA_pH9_sq4	1wRT_squish	7	350	0.0474	0.3318	116.13	57723					0.0392	0.2744	96.04	69447
EDTA_pH9_sq5	1wRT_squish	6	350	0.0357	0.2142	74.97	73594					0.0325	0.195	68.25	80424
EDTA_pH9_sq1	ff-1wRT_squish	9	350	0.0338	0.3042	106.47	63562	147.903				0.0287	0.2583	90.405	74490	128.709				58518.4
EDTA_pH9_sq2	ff-1wRT_squish	6	350	0.0484	0.2904	101.64	58259					0.043	0.258	90.3	65245
EDTA_pH9_sq3	ff-1wRT_squish	9	350	0.0464	0.4176	146.16	40888					0.0363	0.3267	114.345	51618
EDTA_pH9_sq4	ff-1wRT_squish	11	350	0.0693	0.7623	266.805	68297					0.0631	0.6941	242.935	74743
EDTA_pH9_sq5	ff-1wRT_squish	8	350	0.0423	0.3384	118.44	61586					0.0377	0.3016	105.56	68835
EDTA_pH10_sq1	1wRT_squish	6	350	0.0679	0.4074	142.59	33790	114.975	7.6554	0.69254	0.5091	0.0453	0.2718	95.13	49832	90.16	7.5331	1.0802	0.3134	51440	6.7486	1.0942	0.3114
EDTA_pH10_sq2	1wRT_squish	6	350	0.0494	0.2964	103.74	66678					0.0437	0.2622	91.77	75008
EDTA_pH10_sq3	1wRT_squish	6	350	0.05	0.3	105	41408					0.0348	0.2088	73.08	58976
EDTA_pH10_sq4	1wRT_squish	7	350	0.0606	0.4242	148.47	55649					0.0536	0.3752	131.32	62661
EDTA_pH10_sq5	1wRT_squish	5	350	0.0429	0.2145	75.075	59675					0.034	0.17	59.5	74956
EDTA_pH10_sq1	ff-1wRT_squish	8	350	0.0456	0.3648	127.68	44248	127.078				0.0369	0.2952	103.32	54022	106.771				63828.8
EDTA_pH10_sq2	ff-1wRT_squish	11	350	0.0414	0.4554	159.39	70433					0.0347	0.3817	133.595	83484
EDTA_pH10_sq3	ff-1wRT_squish	6	350	0.043	0.258	90.3	41785					0.0358	0.2148	75.18	49874
EDTA_pH10_sq4	ff-1wRT_squish	8	350	0.0464	0.3712	129.92	68935					0.0405	0.324	113.4	78654
EDTA_pH10_sq5	ff-1wRT_squish	12	350	0.0305	0.366	128.1	93743					0.0258	0.3096	108.36	110549
Allprotect_sq1	1wRT_squish	3	350	0.3296	0.9888	346.08	34538	273.427	5.2664	-0.46952	0.6575	0.2162	0.6486	227.01	52531	197.47	6.9295	0.22908	0.8254	34563.2	5.6988	2.3015	0.06325
Allprotect_sq2	1wRT_squish	4	350	0.261	1.044	365.4	43934					0.2127	0.8508	297.78	53616
Allprotect_sq3	1wRT_squish	3	350	0.2456	0.7368	257.88	31622					0.1753	0.5259	184.065	43996
Allprotect_sq4	1wRT_squish	1	350	0.5744	0.5744	201.04	32036					0.4316	0.4316	151.06	42377
Allprotect_sq5	1wRT_squish	1	350	0.5621	0.5621	196.735	30686					0.3641	0.3641	127.435	46969
Allprotect_sq1	ff-1wRT_squish	3	350	0.2366	0.7098	248.43	42174	255.493				0.1811	0.5433	190.155	54867	205.744				47650.8
Allprotect_sq2	ff-1wRT_squish	4	350	0.1825	0.73	255.5	68131					0.1652	0.6608	231.28	75136
Allprotect_sq3	ff-1wRT_squish	4	350	0.2211	0.8844	309.54	42977					0.1928	0.7712	269.92	49065
Allprotect_sq4	ff-1wRT_squish	3	350	0.2222	0.6666	233.31	43941					0.1691	0.5073	177.555	57414
Allprotect_sq5	ff-1wRT_squish	3	350	0.2197	0.6591	230.685	41031					0.1522	0.4566	159.81	59027

### Sheet: exp2
Preservation solution	Treatment	Dilution factor	Volume (µl)	Full length range								DNA above 5 kbp in length								Average fragment size (full range)
				Diluted ng/uL	Undiluted ng/uL	Total DNA amount (ng)	Avg. size (bp)	Avg. DNA amount (ng)	Degree of freedom	t-test	p value	Diluted ng/uL	Undiluted ng/uL	Total DNA amount (ng)	Avg. size (bp)	Avg. DNA amount (ng)	Degree of freedom	t-test	p value	Avg. DNA size (bp)	Degree of freedom	t-test	p value
100%_Ethanol_sq1	1wRT_squish	4	350	0.6065	2.426	849.1	31949	624.491	5.3141	-0.24382	0.8165	0.4704	1.8816	658.56	40994	452.942	7.8496	0.15547	0.8804	44023.8	6.2289	-3.6391	0.01016
100%_Ethanol_sq2	1wRT_squish	5	350	0.3127	1.5635	547.225	43789					0.2298	1.149	402.15	59520
100%_Ethanol_sq3	1wRT_squish	2	350	0.3839	0.7678	268.73	53551					0.265	0.53	185.5	77308
100%_Ethanol_sq4	1wRT_squish	5	350	0.4159	2.0795	727.825	51576					0.2903	1.4515	508.025	73588
100%_Ethanol_sq5	1wRT_squish	5	350	0.4169	2.0845	729.575	39254					0.2917	1.4585	510.475	55771
DESS_sq1	1wRT_squish	3	350	0.7311	2.1933	767.655	34653	709.863	6.1387	-1.2771	0.2477	0.5544	1.6632	582.12	45361	485.317	6.7572	-0.26753	0.797	34134.4	5.5364	-1.2349	0.2667
DESS_sq2	1wRT_squish	3	350	0.5735	1.7205	602.175	44819					0.4257	1.2771	446.985	60107
DESS_sq3	1wRT_squish	3	350	0.484	1.452	508.2	37136					0.3462	1.0386	363.51	51504
DESS_sq4	1wRT_squish	4	350	0.5064	2.0256	708.96	38390					0.3148	1.2592	440.72	61236
DESS_sq5	1wRT_squish	5	350	0.5499	2.7495	962.325	15674					0.339	1.695	593.25	24787
EDTA_pH8_sq1	1wRT_squish	4	350	0.827	3.308	1157.8	27812	790.23	5.3263	-1.7664	0.134	0.6042	2.4168	845.88	37261	620.718	7.6231	-1.545	0.1628	39284.4	5.1966	-1.9578	0.1054
EDTA_pH8_sq2	1wRT_squish	4	350	0.4267	1.7068	597.38	38526					0.3199	1.2796	447.86	50747
EDTA_pH8_sq3	1wRT_squish	4	350	0.5805	2.322	812.7	39955					0.5087	2.0348	712.18	45317
EDTA_pH8_sq4	1wRT_squish	4	350	0.5457	2.1828	763.98	59724					0.4863	1.9452	680.82	66836
EDTA_pH8_sq5	1wRT_squish	3	350	0.5898	1.7694	619.29	30405					0.397	1.191	416.85	44461
Allprotect_sq1	1wRT_squish	4	350	0.6277	2.5108	878.78	22126	620.732	6.6721	-0.28994	0.7807	0.5114	2.0456	715.96	26777	488.894	7.8739	-0.27753	0.7885	31658	7.9266	-1.2761	0.2381
Allprotect_sq2	1wRT_squish	3	350	0.5449	1.6347	572.145	33840					0.4346	1.3038	456.33	42087
Allprotect_sq3	1wRT_squish	3	350	0.5071	1.5213	532.455	33500					0.3512	1.0536	368.76	47578
Allprotect_sq4	1wRT_squish	4	350	0.4399	1.7596	615.86	33259					0.3392	1.3568	474.88	42723
Allprotect_sq5	1wRT_squish	4	350	0.3603	1.4412	504.42	35565					0.3061	1.2244	428.54	41596
RNAlater_sq1	1wRT_squish	4	350	0.5213	2.0852	729.82	33006	739.025	7.5241	-2.0773	0.07361	0.389	1.556	544.6	43837	520.128	5.4997	-0.86146	0.4249	30743.4	6.7274	-0.78749	0.4578
RNAlater_sq2	1wRT_squish	5	350	0.5152	2.576	901.6	21918					0.338	1.69	591.5	32675
RNAlater_sq3	1wRT_squish	3	350	0.5407	1.6221	567.735	33826					0.3861	1.1583	405.405	46976
RNAlater_sq4	1wRT_squish	5	350	0.4446	2.223	778.05	41029					0.3249	1.6245	568.575	55814
RNAlater_sq5	1wRT_squish	4	350	0.5128	2.0512	717.92	23938					0.3504	1.4016	490.56	34542
snapfrozen_control1	control	4	350	0.4921	1.9684	688.94	23233	597.821				0.4029	1.6116	564.06	27970	471.779				27492
snapfrozen_control2	control	3	350	0.5652	1.6956	593.46	26487					0.4578	1.3734	480.69	32280
snapfrozen_control3	control	3	350	0.5477	1.6431	575.085	35232					0.4235	1.2705	444.675	45202
snapfrozen_control4	control	2	350	0.6528	1.3056	456.96	28919					0.5201	1.0402	364.07	35845
snapfrozen_control5	control	4	350	0.4819	1.9276	674.66	23589					0.361	1.444	505.4	30979
Preservation solution	Treatment	Total RNA								RNA after DNase treatment							Average fragment size (full range)
		Qubit ng/µl	Volume (µl)	Total RNA (ng)	Tapestation avg. size (nt)	Avg. RNA amount (ng)	Degree of freedom	t-test	p value	Qubit (ng/µl)	Volume (µl)	Total RNA (ng)	Avg. RNA amount (ng)	Degree of freedom	t-test	p value	Avg. RNA length (nt)	Degree of freedom	t-test	p value
100%_Ethanol_sq6	1wRT_squish	3.06	45	137.7	3138	138.037	3.4198	6.7312	0.004371	3.69	30	110.7	99.375	3.5758	4.0959	0.01868	4008	3.0683	-0.12186	0.9106
100%_Ethanol_sq7	1wRT_squish	2.76	45	124.2	3164					2.62	30	78.6
100%_Ethanol_sq8	1wRT_squish	3.09	45	139.05	3164					3.35	30	100.5
100%_Ethanol_sq9	1wRT_squish	3.36	45	151.2	6566					3.59	30	107.7
DESS_sq6	1wRT_squish	9.33	45	419.85	4507	399.15	3.989	-2.1229	0.1012	7.53	30	225.9	208.5	5.3501	-0.32526	0.7573	3434.5	3.2406	1.0133	0.3805
DESS_sq7	1wRT_squish	11.5	45	517.5	2919					6.87	30	206.1
DESS_sq8	1wRT_squish	8.6	45	387	2485					7.93	30	237.9
DESS_sq9	1wRT_squish	6.05	45	272.25	3827					5.47	30	164.1
EDTA_pH8_sq6	1wRT_squish	7.87	45	354.15	3344	246.375	3.8544	0.62753	0.5656	11.5	30	345	255.375	5.0695	-1.2878	0.2535	3720.75	3.3866	0.49534	0.6507
EDTA_pH8_sq7	1wRT_squish	5.01	45	225.45	4793					8.07	30	242.1
EDTA_pH8_sq8	1wRT_squish	2.29	45	103.05	3356					5.55	30	166.5
EDTA_pH8_sq9	1wRT_squish	6.73	45	302.85	3390					8.93	30	267.9
Allprotect_sq6	1wRT_squish	3.63	45	163.35	3588	162	5.4903	4.6952	0.004215	6.09	30	182.7	115.05	5.9893	2.5025	0.04644	3775.25	5.7685	1.0924	0.3182
Allprotect_sq7	1wRT_squish	3.2	45	144	3857					2.92	30	87.6
Allprotect_sq8	1wRT_squish	4.54	45	204.3	3925					3.89	30	116.7
Allprotect_sq9	1wRT_squish	3.03	45	136.35	3731					2.44	30	73.2
RNAlater_sq6	1wRT_squish	5.73	45	257.85	3836	265.8	3.9016	0.76819	0.4862	5.78	30	173.4	180.4	3.4591	0.53227	0.6269	3543	3.3064	1.9795	0.1336
RNAlater_sq7	1wRT_squish	n/a	n/a	n/a	n/a					n/a	n/a	n/a
RNAlater_sq8	1wRT_squish	6.28	45	282.6	3498					6.47	30	194.1
RNAlater_sq9	1wRT_squish	5.71	45	256.95	3295					5.79	30	173.7
snapfrozen_control6	control	7.33	45	329.85	4153	283.05				8.93	30	267.9	199.275				3903.5
snapfrozen_control7	control	6.09	45	274.05	3897					6.29	30	188.7
snapfrozen_control8	control	6.61	45	297.45	3843					5.71	30	171.3
snapfrozen_control9	control	5.13	45	230.85	3721					5.64	30	169.2
